# Spatial Transcriptomic Analysis Reveals HDAC Inhibition Modulates Microglial Dynamics to Protect Against Ischemic Stroke in Mice

**DOI:** 10.1101/2024.08.08.607139

**Authors:** Kevin Jayaraj, Ritesh Kumar, Sukanya Shyamasundar, Thiruma V Arumugam, Jai S Polepalli, S Thameem Dheen

## Abstract

Ischemic stroke significantly contributes to global morbidity and disability through a cascade of neurological responses. Microglia, the immune modulators within the brain, exhibit dual roles in exacerbating and ameliorating ischemic injury through neuroinflammatory and neuroprotective roles, respectively. Despite emerging insights into microglia’s role in neuronal support, the potential of epigenetic intervention to modulate microglial activity remains largely unexplored. We have previously shown that sodium butyrate, a histone deacetylase inhibitor (HDACi) epigenetically regulates inflammatory response of microglia after ischemic stroke and this study was aimed to characterize the transcriptomic profiles of microglia and their spatial distribution in the stroke brain followed by HDACi administration. We hypothesized that the administration of HDACi epigenetically modulates microglial activation and a region-specific microglial phenotype in the stroke brain, shifting their phenotype from neurotoxic to neuroprotective and facilitating neuronal repair and recovery in the ischemic penumbra. Utilizing a rodent model of middle cerebral artery occlusion (MCAo), spatial transcriptomics and 3D morphometric reconstruction techniques were employed to investigate microglial responses in critical penumbral regions, such as the hippocampus, thalamus, cortex and striatum following HDACi administration. We found that HDACi significantly altered the microglial transcriptomic landscape involving biological pathways of neuroinflammation, neuroprotection and phagocytosis as well as morphological phenotype, promoting a shift towards reparative, neurotrophic profiles within the ischemic penumbra. These changes were also associated with enhanced neuronal survival and reduced neuroinflammation in specific regions in the ischemic brain. By elucidating the mechanisms through which HDAC inhibition influences microglial function, our findings propose therapeutic avenues for neuroprotection and rehabilitation in ischemic stroke, and possibly other neurodegenerative conditions that involve microglia-mediated neuroinflammation.
