## Supplementary material for "Spatial Transcriptomic Analysis Reveals HDAC Inhibition Modulates Microglial Dynamics to Protect Against Ischemic Stroke in Mice": Figure 2_Supplementary File 1

### Sheet: IMARIS_Morphometry
	MCAo+HDACi	MCAo	Sham		T-test Results (Surface Area)
Mean Surface Area (um2)	3278.65	2390.34	3978.58		Sham vs MCAo: t-statistic = 4.57, p-value = 0.00019
SEM Surface Area (um2)	291.55	157.51	252.83		Sham vs MCAo+HDACi: t-statistic = 2.12, p-value = 0.049
Mean Intracellular volume (um2)	1420.13	2305.09	1718.74		MCAo vs MCAo+HDACi: t-statistic = -2.39, p-value = 0.023
SEM Intracellular Volume (um3)	141.59	156.69	129.85
Group (Cell )	Surface Area (um2)	Intracellular Volume (um3)			T-test Results (Volume)
					Sham vs MCAo: t-statistic = -3.38, p-value = 0.0014
Sham 1	4588.04	1705.12			Sham vs MCAo+HDACi: t-statistic = 1.67, p-value = 0.106
Sham 2	3476.42	1325.07			MCAo vs MCAo+HDACi: t-statistic = 4.07, p-value = 0.0002
Sham 3	2711.53	1057.85
Sham 4	5111.66	2335.65
Sham 5	3869.29	1691.16
Sham 6	4085.33	1707.59
Sham 7	3184.5	1411.9
Sham 8	5104.28	2273.39
Sham 9	3700.49	1776.95
Sham 10	4926.42	1878.11
Sham 11	2240.33	844.644
Sham 12	5455.46	2360.1
MCAo 1	2043.75	1715.26
MCAo2	4251.66	3661.11
MCAo 3	2806.92	2567.5
MCAo 4	2137.93	2025.83
MCAo 5	1268.94	1284.19
MCAo 6	3048.7	2927.28
MCAo 7	2560.1	2298.88
MCAo 8	2789.26	2388.05
MCAo 9	2033.34	1816.1
MCAo 10	1930.72	1894.03
MCAo 11	3266.99	3322.13
MCAo 12	1373.4	1043.37
MCAo 13	2594.52	2284.85
MCAo 14	2235.03	1920.21
MCAo 15	1735.59	1604.4
MCAo 16	3510.87	3673.17
MCAo 17	2796.52	1947.53
MCAo 18	2521.48	2650.88
MCAo 19	2704.21	2816.65
MCAo 20	1269.25	1430.92
MCAo 21	1246.59	887.879
MCAo 22	3612.94	3594.11
MCAo 23	2711.83	2212.54
MCAo 24	2260.44	2189.77
MCAo 25	1423.81	1266.41
MCAo+HDACi 1	2074.17	957.401
MCAo+HDACi 2	3147.85	1688.26
MCAo+HDACi 3	4024.22	2040.44
MCAo+HDACi 4	5482.29	2625.42
MCAo+HDACi 5	3249.84	1676.13
MCAo+HDACi 6	4007.61	1580.8
MCAo+HDACi 7	3065.41	1167.01
MCAo+HDACi 8	2065.96	916.465
MCAo+HDACi 9	2761.62	1405.58
MCAo+HDACi 10	2300.29	950.733
MCAo+HDACi 11	3153.85	1266.22
MCAo+HDACi 12	2561.4	985.506
MCAo+HDACi 13	2490.67	915.928
MCAo+HDACi 14	4031.84	1857.86
MCAo+HDACi 15	2026.13	786.374
MCAo+HDACi 16	4128.9	1629.89
MCAo+HDACi 17	2861.5	1303.98
MCAo+HDACi 18	1378.7	555.526
MCAo+HDACi 19	1331.99	572.452
MCAo+HDACi 20	2834.82	1236.89
MCAo+HDACi 21	2593.55	760.134

### Sheet: IMARIS_Morphometry (2)
	MCAo+HDACi	MCAo	Sham		T-test Results (Surface Area)
Mean Surface Area (um2)	3278.65	2390.34	3978.58		Sham vs MCAo: t-statistic = 4.57, p-value = 0.00019
SEM Surface Area (um2)	291.55	157.51	252.83		Sham vs MCAo+HDACi: t-statistic = 2.12, p-value = 0.049
Mean Intracellular volume (um2)	1420.13	2305.09	1718.74		MCAo vs MCAo+HDACi: t-statistic = -2.39, p-value = 0.023
SEM Intracellular Volume (um3)	141.59	156.69	129.85
Group (Cell )	Surface Area (um2)	Intracellular Volume (um3)			T-test Results (Volume)
					Sham vs MCAo: t-statistic = -3.38, p-value = 0.0014
Sham 1	4588.04	1705.12			Sham vs MCAo+HDACi: t-statistic = 1.67, p-value = 0.106
Sham 2	3476.42	1325.07			MCAo vs MCAo+HDACi: t-statistic = 4.07, p-value = 0.0002
Sham 3	2711.53	1057.85
Sham 4	5111.66	2335.65
Sham 5	3869.29	1691.16
Sham 6	4085.33	1707.59
Sham 7	3184.5	1411.9
Sham 8	5104.28	2273.39
Sham 9	3700.49	1776.95
Sham 10	4926.42	1878.11
Sham 11	2240.33	844.644
Sham 12	5455.46	2360.1
MCAo 1	2043.75	1715.26
MCAo2	4251.66	3661.11
MCAo 3	2806.92	2567.5
MCAo 4	2137.93	2025.83
MCAo 5	1268.94	1284.19
MCAo 6	3048.7	2927.28
MCAo 7	2560.1	2298.88
MCAo 8	2789.26	2388.05
MCAo 9	2033.34	1816.1
MCAo 10	1930.72	1894.03
MCAo 11	3266.99	3322.13
MCAo 12	1373.4	1043.37
MCAo 13	2594.52	2284.85
MCAo 14	2235.03	1920.21
MCAo 15	1735.59	1604.4
MCAo 16	3510.87	3673.17
MCAo 17	2796.52	1947.53
MCAo 18	2521.48	2650.88
MCAo 19	2704.21	2816.65
MCAo 20	1269.25	1430.92
MCAo 21	1246.59	887.879
MCAo 22	3612.94	3594.11
MCAo 23	2711.83	2212.54
MCAo 24	2260.44	2189.77
MCAo 25	1423.81	1266.41
MCAo+HDACi 1	2074.17	957.401
MCAo+HDACi 2	3147.85	1688.26
MCAo+HDACi 3	4024.22	2040.44
MCAo+HDACi 4	5482.29	2625.42
MCAo+HDACi 5	3249.84	1676.13
MCAo+HDACi 6	4007.61	1580.8
MCAo+HDACi 7	3065.41	1167.01
MCAo+HDACi 8	2065.96	916.465
MCAo+HDACi 9	2761.62	1405.58
MCAo+HDACi 10	2300.29	950.733
MCAo+HDACi 11	3153.85	1266.22
MCAo+HDACi 12	2561.4	985.506
MCAo+HDACi 13	2490.67	915.928
MCAo+HDACi 14	4031.84	1857.86
MCAo+HDACi 15	2026.13	786.374
MCAo+HDACi 16	4128.9	1629.89
MCAo+HDACi 17	2861.5	1303.98
MCAo+HDACi 18	1378.7	555.526
MCAo+HDACi 19	1331.99	572.452
MCAo+HDACi 20	2834.82	1236.89
MCAo+HDACi 21	2593.55	760.134
